# Decomposing multi-scale dynamic regulation from single-cell multiomics with scMagnify

**DOI:** 10.64898/2026.02.03.703669

**Authors:** Xufeng Chen, Xi Yan, Bihan Shen, Heqi Wang, Zhixuan Tang, Yan Zang, Ping Lin, Haibing Zhang, Yu Li, Hong Li

**Author notes:** Corresponding author Hong Li, Yu Li.

## Abstract

Deciphering the highly coupled regulatory circuits that drive cellular dynamics remains a fundamental goal in biology. However, capturing the multi-scale time-lagged dynamics and combinatorial regulatory logic of gene regulation remains computationally challenging. Here we present scMagnify, a deep-learning-based framework that leverages multiomic single-cell assays of chromatin accessibility and gene expression via nonlinear Granger causality to reconstruct and decompose multi-scale gene regulatory networks (GRNs). Benchmarking on both simulated and real datasets demonstrates that scMagnify achieves superior performance. scMagnify employs tensor decomposition to systematically identify combinatorial TF modules and their activation profiles across different time-lags. It enables a hierarchical dissection of the regulatory landscape— from the activity of individual regulator to the combinatorial logic of regulatory modules and intercellular communications. We applied scMagnify to human hematopoiesis and mouse pancreas development, where it successfully recovered known lineage-driving regulators and provided novel insights into the combinatorial logic that governs cell fate decisions. Furthermore, in the context of kidney injury, scMagnify’s intracellular communication module mapped key signaling-to-transcription cascades linking microenvironment cues to pathological epithelial cell changes. In summary, scMagnify provides a powerful and versatile computational framework for dissecting the multi-scale regulatory logic that governs complex biological processes in development and disease.
