## Supplemental Tables for "Decomposing multi-scale dynamic regulation from single-cell multiomics with scMagnify"

### Sheet: Supplementary Table 1
Category	Feature	scMagnify	CellOracle	Pando	FigR	Dictys	SCENIC+	LINGER
GRN Model	Input Data	scRNA + sc/bulkATAC	scRNA + sc/bulkATAC	scRNA + scATAC	scRNA + scATAC	scRNA + scATAC	scRNA + scATAC	scRNA + scATAC
	Core Model	Nonlinear Granger Casuality (Self-explaining Neural Network)	Bagging Ridge Regression	GLM, XGBoost, etc.	Spearman Correlation	Stochastic Differential Equation	Gradient Boosting	Lifelong Learning (Shapley value)
	Pseudotime Modeling	Yes	No	No	No	No	No	No
	Output Network	(multi-scale) TF-TG1	TF-TG	TF-cCRE-TG	TF-TG	TF-TG1	TF-cCRE-TG	TF-cCRE-TG
	Network Properties	Weighted/Directed/Signed	Weighted/Directed	Weighted/Directed/Signed	Weighted/Directed/Signed	Weighted/Directed/Signed	Weighted/Directed/Signed	Weighted/Directed
	Cell Context	Cell state continum/Lineage2	Subpopulation (celltype)	Wholesample (lineage)	Wholesample	Subpopulation (celltype)	Subpopulation (celltype)	Subpopulation (celltype)
GRN Analysis	Regulation Activity	MLM3	No	expr. x mean coef	sign(corr.) x -log(sig.)	TG expr.	AUCell	AUCell
	In silico Perturbation	No	Yes	No	No	Yes	Yes	No
	Regulation Lag	Yes	No	No	No	No	No	No
	Regfactor decomposition	Yes	No	No	No	No	No	No
	Intracelluar communication	Yes	No	No	No	No	No	No
Other Functions	Genomic Track Visualization	Yes	No	No	No	No	Yes	No
	Network Visualization	Yes	No	Yes	Yes	Yes	Yes	No
	Function Enrichment Analysis	Yes	No	No	No	No	No	No
1. Both scMagnify and Dictys model the TF-cCRE-TG axis. scMagnify features a modular architecture, allowing its components (e.g., cCRE identification, motif scanning) to be easily substituted. It also includes dedicated modules for analyzing and visualizing this regulatory layer. 2. Cell state continum refers to a cell population with continuous state transitions captured by variables like pseudo…

### Sheet: Supplementary Table 2
DOI	Title	Context	TFs			Lineage-driving TFs
https://doi.org/10.1038/ni.1555	Transcription factor EBF restricts alternative lineage options and promotes B cell fate commitment independently of Pax5.	NaiveB	EBF1, PAX5			NaiveB	Mono	Ery	pDC	cDC	Mega	CLP
https://doi.org/10.1038/ni.2641	Transcription factor EBF1 is essential for the maintenance of B cell identity and prevention of alternative fates in committed cells.	NaiveB	EBF1			PAX5	SPI1	GATA1	TCF4	IRF8	GATA1	IKZF1
https://doi.org/10.1038/ni.1891	A global network of transcription factors, involving E2A, EBF1 and Foxo1, that orchestrates B cell fate.	NaiveB	E2A(TCF3), EBF1, FOXO1			EBF1	CEBPA	ZFPM1	SPIB	BATF3	TAL1	SPI1
https://doi.org/10.1038/leu.2012.293	B-lineage transcription factors and cooperating gene lesions required for leukemia development	NaiveB	RUNX1, IKZF1, E2A, EBF1, PAX5			TCF3	IRF8	GFI1B	IRF8	IRF4	FLI1	EBF1
https://doi.org/10.1038/s41467-020-16828-y	An Erg-driven transcriptional program controls B cell lymphopoiesis.	NaiveB	ERG			IKZF1	KLF4	KLF1	IRF7	SPI1	NFE2	TCF3
https://doi.org/10.1182/blood-2007-10-117838	IRF-4 functions as a tumor suppressor in early B-cell development.	NaiveB	IRF4			SPIB	MAFB	BCL11A	IKZF1	CEBPA	GFI1B	STAT5
https://doi.org/10.1182/blood-2009-08-239210	Critical roles for c-Myb in lymphoid priming and early B-cell development.	NaiveB	MYB			POU2F2	CEBPB	GATA2		CEBPB	MEIS1	RUNX1
https://doi.org/10.1038/ni.3024	The transcription repressors Bach2 and Bach1 promote B cell development by repressing the myeloid program.	NaiveB	BACH2			FOXO1	EGR1	LDB1
https://doi.org/10.1182/blood-2015-04-643270	Essential control of early B-cell development by Mef2 transcription factors.	NaiveB	MEF2C, MEF2D			IRF4	FOS	TAL1
https://doi.org/10.1371/journal.pgen.1005845	MEF2C and EBF1 Co-regulate B Cell-Specific Transcription.	NaiveB	MEF2C, EBF1			SOX4	JUN	NFE2
https://doi.org/10.1186/s12864-015-1303-0	Genome-wide comparison of PU.1 and Spi-B binding sites in a mouse B lymphoma cell line	NaiveB	SPIB, PU.1, POU2F2			MEF2C	FOSB	KLF3
DOI: 10.1016/S1074-7613(00)80040-0	PU.1 and Spi-B are required for normal B cell receptor-mediated signal transduction.	NaiveB	SPIB
https://doi.org/10.1182/blood-2013-12-543801	Integrated genetic approaches identify the molecular mechanisms of Sox4 in early B-cell development: intricate roles for RAG1/2 and CK1ε	NaiveB	SOX4
https://doi.org/10.1093/intimm/dxh295	Ets-1 deficiency leads to altered B cell differentiation, hyperresponsiveness to TLR9 and autoimmune disease	NaiveB	ETS1
https://doi.org/10.1016/j.immuni.2010.05.005	The Transcription Factor PU.1 Controls Dendritic Cell Development and Flt3 Cytokine Receptor Expression in a Dose-Dependent Manner	cDC, pDC	SPI1
https://www.science.org/doi/10.1126/science.1164206	Batf3 Deficiency Reveals a Critical Role for CD8α+ Dendritic Cells in Cytotoxic T Cell Immunity	cDC1	BATF3
https://doi.org/10.1182/blood-2005-11-4490	ICSBP/IRF-8 differentially regulates antigen uptake during dendritic-cell development and affects antigen presentation to CD4+ T cells	cDC1	IRF8
10.1016/j.immuni.2013.04.011	IRF4 Transcription Factor-Dependent CD11b+ Dendritic Cells in Human and Mouse Control Mucosal IL-17 Cytokine Responses	cDC2	IRF4
https://doi.org/10.1182/blood-2012-10-463448	C/EBPα is required for development of dendritic cell progenitors	CDP	CEBPA
https://doi.org/10.1084/jem.20221757	IL-6 selectively suppresses cDC1 specification via C/EBPβ	CDP	CEBPB
10.1016/0092-8674(94)90407-3	The Ikaros gene is required for the development of all lymphoid lineages.	CLP	IKZF1
https://doi.org/10.1016/j.coi.2012.01.015	The role of STAT5 in lymphocyte development and function	CLP	STAT5
https://doi.org/10.1182/blood-2011-03-331371	The multifunctional role of EKLF/KLF1 during erythropoiesis	Ery	KLF1
10.1016/j.cell.2008.01.025	Hematopoiesis: an evolving paradigm for stem cell biology	Ery	GATA1
https://doi.org/10.3389/fcell.2023.1250827	The role of GATA2 in adult hematopoiesis and cell fate determination	Ery	GATA2
https://doi.org/10.3324/haematol.2014.106393	NFE2 regulates transcription of multiple enzymes in the heme biosynthesis pathway	Ery	NFE2
https://doi.org/10.3389/fimmu.2022.1025373	STAT5b: A master regulator of key biological pathways	Ery	STAT5B
http://www.genome.org/cgi/doi/10.1101/gr.135707.111.	Novel roles for KLF1 in erythropoiesis revealed by mRNA-seq	Ery	KLF1, KLF3
https://doi.org/10.1182/bloodadvances.2024015574.	BCL11A-deficient human erythropoiesis is impaired in vitro and after xenotransplantation into mice	Ery	BCL11A
https://doi.org/10.1182/blood-2008-12-189910	The role and regulation of friend of GATA-1 (FOG-1) during blood development in the zebrafish	Ery	ZFPM1(FOG1)
https://doi.org/10.1182/blood-2010-03-272252	Multiple functions of Ldb1 required for β-globin activation during erythroid differentiation	Ery	LDB1
http://www.genesdev.org/cgi/doi/10.1101/gad.959102.	The zinc-finger proto-oncogene Gfi-1b is essential for development of the erythroid and megakaryocytic lineages	Ery, Mega	GFI1B
10.1016/s0092-8674(00)80076-8	The T cell leukemia oncoprotein SCL/tal-1 is essential for development of all hematopoietic lineages	Ery, Mega	TAL1
https://doi.org/10.1038/s41588-024-01658-1	Genome-wide ATAC-see screening identifies TFDP1 as a modulator of global chromatin accessibility.	Global	TFDP1, E2F3
DOI: 10.1016/j.celrep.2017.02.029	A Bach2-Cebp gene regulatory network for the commitment of multipotent hematopoietic progenitors	HSC, Myeloid	CEBPD, CEBPB, BACH2
https://doi.org/10.1038/ni.1617	The transcription factor Erg is essential for definitive hematopoiesis and the function of adult hematopoietic stem cells	HSC,HSPC	ERG
10.1016/j.celrep.2017.02.029	A Bach2-Cebp Gene Regulatory Network for the Commitment of Multipotent Hematopoietic Progenitors	HSC,HSPC	BACH2, CEBP
https://doi.org/10.3390/jdb9040044	MEIS1 in Hematopoiesis and Cancer. How MEIS1-PBX Interaction Can Be Used in Therapy.	HSC,HSPC	MEIS1, PBX1
https://doi.org/10.1182/blood-2016-12-689109	Runx transcription factors in the development and function of the definitive hematopoietic system.	HSC,HSPC	RUNX2
https://doi.org/10.1038/s41590-022-01370-4	A genetic disorder reveals a hematopoietic stem cell regulatory network co-opted in leukemia.	HSC,HSPC	MECOM
10.1016/0092-8674(95)90531-6	Transcription factor NF-E2 is required for platelet formation independent of the actions of thrombopoietin/MGDF in megakaryocyte development	Mega	NFE2
https://doi.org/10.1182/blood-2012-01-403139	Dual actions of Meis1 inhibit erythroid progenitor development and sustain general hematopoietic cell proliferation	Mega	MEIS1
https://doi.org/10.1093/emboj/16.13.3965	A lineage-selective knockout establishes the critical role of transcription factor GATA-1 in megakaryocyte growth and platelet development.	Mega	GATA1
https://doi.org/10.1016/S1074-7613(00)00017-0	Fli-1 is required for murine vascular and megakaryocytic development and is hemizygously deleted in patients with thrombocytopenia	Mega	FLI1
https://doi.org/10.1007/s12185-015-1761-9	Regulation of myelopoiesis by the transcription factor IRF8	Myeloid	IRF8
https://doi.org/10.1182/blood-2016-09-687822	Expression and regulation of C/EBPα in normal myelopoiesis and in malignant transformation	Myeloid	CEBPA
https://doi.org/10.1093/emboj/19.9.1987	MafB is an inducer of Myeloidcytic differentiation	Myeloid	MAFB
https://doi.org/10.1038/sj.onc.1210764	Transcriptional control of granulocyte and Myeloidcyte development	Myeloid	EGR1, IRF8, AP-1(FOS, FOSB, JUN)
DOI: 10.1126/sciadv.aaz8836	EGR1 is a gatekeeper of inflammatory enhancers in human macrophages	Myeloid	EGR1
https://doi.org/10.1038/sj.emboj.7601824	The Kruppel‐like factor KLF4 is a critical regulator of Myeloidcyte differentiation	Myeloid	KLF4
10.1016/j.cell.2008.09.016	Transcription Factor E2-2 Is an Essential and Specific Regulator of Plasmacytoid Dendritic Cell Development	pDC	TCF4(E2-2), IRF8, SPIB, IKZF1, IRF7
10.1016/j.immuni.2020.07.003	Differential IRF8 Transcription Factor Requirement Defines Two Pathways of Dendritic Cell Development in Humans	pDC	IRF8
HSC, Hematopoietic Stem Cell; HMP, Hematopoietic Multipotent Progenitor; CLP, Common Lymphoid Progenitor; Mono, Monocyte; cDC, Conventional Dendritic Cell; pDC, Plasmacytoid Dendritic Cell; Mega, Megakaryocyte; Ery, Erythroid; NaiveB, Naive B-cell.

### Sheet: Supplementary Table 3
Human T-cell-depleted bone marrow data(NaiveB)
	degree_centrality			RegFactor_1	RegFactor_2	RegFactor_3	RegFactor_4	RegFactor_5			RegFactor_1	RegFactor_2	RegFactor_3	RegFactor_4	RegFactor_5
ERG	0.255193		NFIC	-0.242093	0.6688	0.251165	0.0272289	-0.0267468		Lag_0	-0.439401	0.224718	0.252125	0.752094	-0.356674
BACH2	0.192878		FLI1	-0.0153543	-0.0335915	-0.0150231	0.00877941	0.126894		Lag_1	0.671953	-0.48531	0.307464	0.246091	-0.397315
E2F3	0.183552		TFDP1	-0.0500385	0.0276689	0.414789	0.0584597	-0.118844		Lag_2	0.260405	0.719688	0.339959	-0.368329	-0.403733
IRF4	0.179737		IRF4	0.128798	0.0495278	-0.0908616	0.586171	0.411608		Lag_3	-0.536279	-0.442747	0.344778	-0.486685	-0.400806
MEF2C	0.126325		SMAD2	-0.00131161	0.0322734	0.0421702	0.0210195	-0.000745844		Lag_4	0.000709792	0.000697718	0.779394	0.0355783	0.625522
SOX4	0.115303		EBF1	-0.140573	-0.0697923	0.00103982	0.084635	-0.0196835
LEF1	0.102586		SMAD3	0.0470905	-0.0879167	-0.0288991	-0.00939279	-0.00732958
PAX5	0.0958033		PAX5	-0.0268036	-0.0195636	-0.0199153	0.146541	-0.104697		celltype	RegFactor_1	RegFactor_2	RegFactor_3	RegFactor_4	RegFactor_5
RUNX2	0.0919881		STAT3	-0.00074767	0.0201127	-0.00822404	-0.00217989	-0.00349216		HSC	26.9079	5.2431	10.0086	-2.26366	9.70798
ETS2	0.0894447		RUNX1	-0.0472597	0.091081	0.0748382	-0.0196363	0.00960565		HMP	17.0036	7.13052	16.6401	1.66408	13.661
FOXP1	0.0843578		PBX3	-0.0505397	0.102539	0.117391	-0.00274702	-0.0300709		CLP	3.25464	5.59564	15.4979	5.96099	14.381
TFDP1	0.08351		CTCF	-0.0939082	0.162156	0.138285	0.0358877	-0.0197723		preproB	-3.31903	1.37434	9.2869	11.1063	12.2066
MEIS1	0.08351		FOXP1	0.140618	-0.156774	-0.0776741	0.0410611	-0.14279		proB	-6.31664	7.19555	25.3555	17.8507	16.0475
SOX5	0.0809665		E2F3	0.233998	-0.423235	0.767006	0.122616	0.00404439		preB	-1.88929	1.17958	0.915738	35.65	14.1191
EBF1	0.0805426		MEF2C	-0.151261	-0.15215	0.0116571	-0.393005	-0.265556		NaiveB	-1.19441	1.55878	0.0248251	11.3187	42.9626
TCF3	0.0805426		POU2F2	0.00954294	0.00583644	0.00255919	-0.00859977	-0.0673248
MECOM	0.0716405		ELF2	-0.040824	0.0354679	0.0201275	0.0428245	0.0414883
RORA	0.0690971		SOX4	-0.0924381	-0.0208875	0.0364501	0.105773	0.251551
FOXO1	0.0686732		NFATC3	0.0128308	-0.0252248	0.0101544	-0.0244823	-0.0338624
MYB	0.0640102		RORA	0.297854	0.138572	0.0262639	-0.131471	0.063462
PBX1	0.0614667		MECOM	0.595829	0.287812	0.0403569	-0.253366	0.145546
TCF4	0.0542603		ZEB1	-0.0216198	0.0500115	0.0515143	-0.00948672	-0.0215897
NFIC	0.0542603		ERG	-0.26857	-0.19165	0.0603079	-0.489265	0.64916
RUNX1	0.0534125		FOXJ3	-0.00468433	0.00362009	0.00405477	0.00894178	0.0177949
NR6A1	0.0491734		KLF12	-0.0114387	0.019373	0.0103012	0.029653	-0.00763362
TCF7L2	0.0445104		KLF3	-0.0089513	-0.0270946	0.00237696	-0.0247567	-0.0174278
MEF2A	0.0432387		ZNF680	0.00406603	-0.00432918	0.000957077	-0.00484949	0.000163134																				A
E2F2	0.0394235		MEF2A	-0.205967	-0.0654259	-0.00793494	0.0908905	-0.0430124
PBX3	0.0356083		CBFB	-0.0274123	0.0602022	0.0935365	0.00808232	0.00148439
BCL11A	0.0343366		TCF7L2	-0.0559262	-0.0141253	0.0366369	-0.0518773	0.0444297
FLI1	0.0343366		ETS2	-0.116367	0.0575052	0.149582	-0.0683365	0.0402783
ZEB1	0.0334888		EGR1	0.0103864	0.00195459	0.00184956	-0.00649674	0.00433101
RFX2	0.0330649		BCL11A	-0.0426153	-0.00964195	0.0161858	-0.0933954	-0.0643113
BACH1	0.0330649		STAT4	0.118793	0.0636133	0.0201032	-0.0572612	0.0330093
THRB	0.032217		STAT5B	0.00204933	0.00251534	-0.00291864	-0.00452894	0.00277331
NFIA	0.0317931		KLF6	-0.0821144	-0.0261457	0.00199226	0.0295258	-0.0188379
CBFB	0.027554		FOXO1	0.101912	-0.145459	-0.135346	0.00741286	0.0476468
CTCF	0.0271301		RUNX2	-0.100634	-0.0203996	0.0246952	-0.0526147	0.0592478
HLF	0.0271301		RFX2	0.00224428	0.0407718	0.0586775	-0.018056	-0.0176134
POU2F2	0.0267062		ELF1	0.0225382	-0.0515957	-0.0116497	-0.000121271	-0.00176069
SMAD2	0.0241628		MYB	-0.0517999	-0.00843847	0.00383183	0.0419157	0.172722
STAT4	0.0237389		BACH2	0.119975	-0.190603	-0.146663	0.114809	-0.0662968
SPIB	0.0237389		ZNF331	-0.018233	0.0628285	0.0122592	0.00655317	-0.0193877
ARID5B	0.0224671		NR4A2	0.000273343	0.0167362	0.000151143	0.00101921	-0.0124108
FOSL2	0.0216193		HLF	0.149151	0.0632058	0.0107067	-0.0701475	0.0391385
SREBF2	0.0203476		NR6A1	0.0112153	0.0297721	0.0358195	0.0328386	0.0665303
IKZF1	0.0190759		SP3	-0.0538611	0.0571651	0.0517607	-0.0165965	-0.0288305
TCF12	0.018652		SREBF2	-0.020247	0.0527369	0.0422444	-0.00197523	-0.0202888
NFATC3	0.018652		BACH1	0.00942949	0.0367031	0.0490559	0.0159256	-0.0486312
ELF2	0.0173802		SPIB	0.0340784	0.0148043	-0.00863351	0.0465416	-0.0203059
KLF12	0.0173802		TCF4	0.0153896	3.93376e-05	-0.00222942	0.0635375	0.0944692
SP3	0.0169563		THRB	0.109832	-0.000503695	0.000700828	-0.0594159	0.0032382
NFE2L2	0.0165324		IKZF1	-0.0360203	-0.0137763	-0.0023362	0.00518484	-0.0375662
KLF3	0.0165324		SOX5	0.0582155	0.0235042	0.00160185	0.00301999	-0.125463
REL	0.0152607		RBPJ	-0.0129788	0.025944	0.0345827	0.00610177	-0.00330707
ZNF331	0.013989		E2F5	0.0134496	-0.031262	-0.0111113	-0.0025809	0.000960445
ETS1	0.0131412		KLF9	0.00781347	-0.00846357	-0.00316429	-0.011276	-0.0145187
STAT3	0.0131412		MBD2	-0.0131282	0.028725	0.0280747	-0.00265914	-0.0119376
SP4	0.0122933		E2F2	-0.00460566	-0.00958308	0.081718	0.00994786	0.00458615
KLF6	0.0122933		TCF3	-0.0719554	0.0123227	0.0361044	0.138329	0.189221
NFATC1	0.0118694		SP4	-0.0254168	0.0551556	0.0572928	0.0141118	-0.0183966
KLF9	0.0105977		ESR1	0.00145352	0.014035	0.0176668	-0.00256229	0.00989376
SMAD3	0.0101738		MEIS1	0.165617	0.0601497	0.0316191	-0.0929286	0.0976001
FOXO3	0.00974989		FOSL2	0.04008	0.0339734	0.0253579	-0.028789	0.0134641
FOSB	0.00974989		LEF1	-0.0933017	0.00836747	0.071093	0.0806662	0.164427
MXI1	0.00932599		FOSB	0.0206544	0.0151034	0.0045646	-0.00951213	-0.00285167
CUX1	0.00890208		NR3C1	-0.0158099	-0.00761594	0.000228275	-0.00488491	0.0215476
NR4A2	0.00805426		PBX1	0.166962	0.0560386	0.00411472	-0.0932442	0.0722188
MBD2	0.00763035		ARID5B	0.00612975	-0.015407	-0.0061742	-0.022744	-0.0462035
ESR1	0.00678253		ETS1	-0.00763569	-0.0105317	0.00306456	-0.00197844	-0.0405256
RBPJ	0.00678253		NFE2L2	-0.0221956	0.0483081	0.038545	-0.000407747	-0.00163549
NRF1	0.00593472		NFATC1	0.0137577	0.0088528	0.00380424	-0.00545381	-0.0358785
RFX3	0.0050869		POU2F1	-0.00978496	-0.000716805	0.0144848	0.00531534	0.00364541
POU2F1	0.0050869		NRF1	-0.00609936	0.0118017	0.0168198	0.0152322	0.00786713
HIF1A	0.0050869		IRF8	0.000224851	0.00046969	-0.000373827	-0.00295299	-0.010885
NR3C1	0.0050869		TCF12	-0.0252301	0.0261271	0.0361805	0.00188277	0.0230371
EGR1	0.00423908		NFIA	0.146244	0.052273	0.00719826	-0.073325	0.0487051
NFATC2	0.00423908		FOXO3	-0.00464072	0.0130731	0.00236535	-0.00289378	0.00939608
E2F5	0.00381518		CUX1	-0.00292328	0.00015841	0.0050395	0.00184788	0.0101028
ELF1	0.00339127		NFATC2	0.0069892	0.00433405	-0.000469029	-0.00354435	0.00231798
ATF2	0.00339127		REL	-0.00270967	-0.00642256	0.00165403	-0.00785907	-0.041637
FOXJ3	0.00339127		MXI1	0.00858101	-0.0103323	-0.00552124	-0.00765585	-0.012769
IRF1	0.00296736		HIF1A	-0.000952423	0.00388063	0.00345796	0.00156782	-0.00738028
IRF8	0.00254345		ATF2	-0.000596579	0.00446752	0.00472261	-0.00386163	0.00345743
ZNF121	0.00211954		KLF1	2.17935e-05	0.00152463	0.00550615	0.00230798	-0.00130681
JUNB	0.00169563		RFX3	-0.00343412	0.0019706	9.48205e-05	0.00375053	0.00750662
KLF4	0.00169563		NFKB1	0.000796232	0.000140019	0.00025331	-0.000766978	-0.000146523
STAT5B	0.00169563		ZNF121	-0.0193084	-0.00149155	0.00227072	0.00660095	-0.00396049
AHR	0.00127173		KLF4	-0.000329742	-0.00466039	0.000677094	-0.000618374	-0.00291242
RXRA	0.00127173		IRF1	0.00186697	0.00530728	0.00117984	-0.000222647	-0.000871206
KLF1	0.00127173		GATA2	0.00341043	0.00525579	0.00206706	-0.001946	0.00117412
JUN	0.00127173		ZBTB7A	-0.00204705	0.00791173	0.00226239	0.000939513	-0.000811516
GATA2	0.00127173		AHR	0.00615063	0.0025355	0.000416563	-0.00313337	0.00164342
FOS	0.00127173		JUNB	0.00119306	0.00138254	0.000490821	-0.000557178	-0.00205804
BCL6	0.00127173		RXRA	-0.00708404	0.00610179	0.00519893	0.00214234	-0.00217288
NFKB1	0.000847817		BCL6	0.00109549	0.000559254	-4.04328e-05	0.000580046	-0.00380155
ZNF680	0.000847817		JUN	0.00163323	-0.000370163	-0.000257875	-0.000602671	-0.000373031
NFE2	0.000423908		FOS	0.00106645	0.00011786	-0.000112635	-0.00018616	-0.00016241
ZBTB7A	0.000423908		NFE2	-0.000599977	7.85533e-05	0.000254595	-3.32119e-05	0.000153371
CEBPB	0		SPI1	0.00229478	0.00142117	0.000353763	-0.00050898	0.00050066
CEBPD	0		CEBPD	-0.000326193	-0.000118406	-3.03884e-05	-0.000153076	0.000428654
MITF	0		STAT1	0.000506953	0.000819615	0.00012144	-0.000133515	7.18107e-06
SPI1	0		CEBPB	0.000171809	-0.000127181	6.1887e-05	-0.000536384	-0.000603612
STAT1	0		MITF	-7.88006e-05	-6.35731e-05	0.000681151	0.00015169	-0.000143402
ZKSCAN1	0		ZKSCAN1	-0.000696974	-0.000253172	-4.99318e-05	0.000111535	0.00019889

### Sheet: Supplementary Table 4
Mouse pancreatic endocrine data (Alpha)
	degree_centrality			RegFactor_1	RegFactor_2	RegFactor_3	RegFactor_4	RegFactor_5			RegFactor_1	RegFactor_2	RegFactor_3	RegFactor_4	RegFactor_5
Sox4	0.367098		Isl1	0.107344	0.360948	-0.0712604	-0.148139	-0.400976		Lag_0	-0.680237	0.251452	0.394228	-0.530474	0.192953
Arx	0.271719		Pax4	0.0295668	0.0639575	-0.238583	0.292992	0.314951		Lag_1	0.680545	0.251332	0.394222	-0.530447	-0.192107
Neurog3	0.267652		Stat3	-0.0452767	0.0318434	-0.0803603	-0.0441328	0.0801697		Lag_2	-0.192463	-0.501329	0.484184	0.121649	-0.679996
Rfx6	0.245102		Rfx3	-0.0776247	-0.0238288	-0.0353386	-0.0297954	0.115566		Lag_3	0.192596	-0.499677	0.484223	0.123658	0.680784
Neurod2	0.220333		Mafb	-0.0103731	0.156075	-0.0463994	-0.0481526	-0.323744		Lag_4	-0.000404877	0.610407	0.469327	0.63807	-0.00158188
Pax4	0.212939		Arx	0.230493	0.144845	-0.283839	-0.408319	0.57789
Meis2	0.177079		Pbx1	-0.136852	0.0655791	-0.118118	-0.00335549	0.0840411		celltype	RegFactor_1	RegFactor_2	RegFactor_3	RegFactor_4	RegFactor_5
Tead1	0.156377		Nkx6-1	0.0243028	-0.0567254	-0.0390393	0.0860636	0.0223708		Ngn3 low	18.1636	3.77664	-7.42686	0.678563	12.0379
Prdm16	0.149353		Neurod2	0.56624	0.214037	-0.361409	0.568208	-0.0522408		Ngn3 high	13.7932	13.4617	8.03121	-11.6836	7.5364
Pax6	0.143438		Rora	-0.0251314	0.424384	-0.118476	-0.205893	-0.086426		Fev+	7.28315	2.35208	25.7198	-3.88071	6.22217
Etv1	0.132348		Ets2	-0.00150627	-0.00808937	-0.00258687	0.00280999	0.0102378		Fev+ Alpha	4.69595	-0.194718	22.7993	11.5888	6.87186
Pbx1	0.128281		Sox4	0.277148	0.360096	0.654803	0.124145	0.332322		Alpha	2.98015	3.8238	18.6435	12.015	17.8837
Rora	0.127542		Prdm16	-0.0415304	-0.238515	-0.0268225	0.0896321	-0.00324649
Rfx3	0.124954		Onecut1	0.0290294	-0.0156313	0.00356643	0.00227056	-0.0105312
Sox9	0.120887		Fev	0.0252184	-0.0906674	-0.0812786	-0.0407432	0.0785823
Jun	0.119409		Sox9	0.101282	-0.051279	0.0858681	-0.039606	-0.0340312
Fev	0.118669		Fos	-0.00383308	0.00187191	-0.00611688	-0.00524512	0.0117409
Rest	0.11793		Etv1	0.015858	0.269905	-0.145014	-0.166349	-0.151025
Nfib	0.114233		Neurog3	-0.469185	0.320547	0.07569	0.434846	0.0104257
Nkx6-1	0.0924214		Tead1	-0.161961	0.281272	0.233396	-0.0873537	0.153755
Esrrg	0.0887246		Atf3	0.0081506	-0.00597042	0.000594191	-0.00306369	-0.00300438
Zeb1	0.0831793		Pou3f1	0.0367165	0.0349456	-0.0282398	0.0653613	-0.0150647
Insm1	0.0783734		Foxo1	-0.0134795	0.002024	-0.0404575	-0.0122699	0.0188549
Sox5	0.0780037		Nr4a1	-0.00197673	-0.00373399	-0.000864153	-0.00348615	-6.97857e-05
Stat3	0.0746765		Rfx6	-0.444843	0.0892279	-0.283001	0.124687	0.218743
Isl1	0.0739372		Sox5	0.00140411	0.0376862	0.03971	-0.0558572	0.0402882
Vdr	0.0702403		Pax6	0.0395632	0.061594	-0.142259	-0.147882	0.0934902
Mafb	0.0661738		Fosb	0.0201384	0.042365	-0.0186272	-0.0481539	-0.0128603
Fosb	0.0609982		Meis2	-0.0207015	0.212437	-0.121527	-0.180254	-0.106295
Tcf7l2	0.0609982		Zeb1	-0.0250885	0.114968	-0.0594594	0.0185044	-0.00151645
Rbpj	0.0606285		Vdr	0.0237366	-0.0504444	-0.0430602	-0.0305434	0.114352
Bach2	0.0598891		Jun	0.033813	-0.136263	-0.0420212	0.0335014	-0.00292541
Ehf	0.0580407		Insm1	-0.0849826	0.0917381	0.0284549	0.0406731	0.0441679
Nr5a2	0.0561922		Arid5b	0.030654	-0.0119489	0.00349606	-0.0293985	-0.0135904
Atf2	0.0554529		Tcf7l2	0.0121019	-0.00211289	0.0247791	-0.0262472	-0.00698661
Mef2a	0.0539741		Nfib	0.0610956	-0.041403	0.0518323	-0.0071854	-0.00242084
Arid5b	0.0465804		Nr5a2	0.0658858	-0.0425604	-0.0139439	-0.0126662	-0.00947658
Nkx2-2	0.0414048		Klf3	0.00462659	-0.00802599	0.00308935	-0.00396608	0.00184462
Clock	0.0399261		Nfatc2	-0.00301028	0.00197551	-0.0158466	-0.00715309	0.0124936
Pou3f1	0.0399261		Rbpj	-0.0637009	0.102949	-0.0151131	0.0519947	0.0454907
Smad3	0.038817		Esrrg	-0.0694405	0.0457558	-0.0979716	-0.0290133	0.0087917
Foxo1	0.0377079		Atf2	-0.0626909	0.0278812	-0.0652947	-0.0287879	0.0635433
Tead2	0.0351201		E2f1	-0.00310023	0.0554447	0.0106934	0.0279254	0.0189528
E2f1	0.0343808		Rest	0.0916354	-0.0663144	0.0718857	-0.0508957	-0.0308218
Jund	0.0299445		Foxa3	-0.00130563	-0.00117383	0.00353288	0.00390188	-0.00397633
Atf3	0.0284658		Elf5	0.0040288	0.000929902	0.0144234	-0.00445361	0.00265379
Onecut1	0.0277264		Smad3	0.0132219	-0.00867394	0.0187618	-0.00766559	-0.00583688
Etv6	0.0269871		Clock	-0.015724	0.00957006	-0.0289968	-0.00837418	0.0247648
Nr4a1	0.0255083		Cbfb	0.000606041	0.00565688	-0.00841884	-0.00706747	0.017103
Fos	0.0251386		Mef2a	-0.0492757	0.0185127	-0.0582241	-0.0311609	0.0355635
Grhl2	0.0225508		Ehf	0.0386451	-0.0348629	0.0200278	-0.0120447	-0.0177746
Pdx1	0.0218115		Bach2	-0.0271096	-0.00783336	-0.0707726	0.00789833	0.0337173
Nhlh1	0.0214418		Nfia	-0.00309686	-0.00358692	0.0119428	-0.00895646	-0.00592251
Nfia	0.0214418		Stat5b	0.00415853	0.010918	-0.00846652	-0.0118921	0.0139936
Klf3	0.019963		Tcf3	-0.00925171	-0.00333921	0.00991702	0.00155991	-0.00927123
Nfatc2	0.019963		Grhl2	0.0027618	-0.00338964	0.00928624	-0.00461117	-0.000787356
Meis1	0.0173752		Nhlh1	0.0102919	-0.00317382	-0.0155906	0.0219003	-0.00873152
Elf5	0.0144177		Junb	0.000334437	0.000401164	-0.000243908	-0.000614141	0.00159288
Foxa2	0.0125693		Pdx1	0.0152092	-0.0245346	-0.00628603	-0.000143334	-0.00446105
Tcf4	0.0110906		Tead2	-0.0153804	0.0225804	0.0238178	0.0115386	-0.000975693
Mxi1	0.0107209		Smarca5	9.17506e-05	-0.00413636	0.000885016	0.00132006	-0.00320794
Smarca5	0.0103512		Mecom	0.000331674	0.000279452	-0.00111889	-0.000987243	0.000509584
Tcf3	0.00998152		Mbd2	0.00015341	0.000364654	-0.000104	-0.000117247	-0.000738365
Cbfb	0.00998152		Jund	-0.00205478	-0.021154	-0.00839252	0.0166697	0.0228144
Ets2	0.00924214		Nkx2-2	-0.0322837	0.0205489	-0.0205754	0.022082	0.0292165
Stat5b	0.00924214		Tcf4	-0.00154623	0.0036295	-0.000684018	-0.00185048	-0.00274433
Foxa3	0.00887246		Foxa2	-0.00507292	0.00264489	0.00330767	-0.00389892	0.0146624
Nr3c1	0.00813309		Mafa	0.0029585	0.00139078	0.00411122	0.00252917	-0.00145104
Irf2	0.00739372		Mxi1	0.00765404	0.00422923	-0.00462798	0.00812231	-0.000108456
Mafa	0.00665434		Etv6	0.000995931	0.00166324	0.00309973	-0.00383834	0.000930644
Tcf7l1	0.00665434		Meis1	-0.00417792	-0.00140055	-0.00512878	0.000648026	0.00341028
Pbx3	0.00628466		Tcf7l1	1.3656e-05	0.00019929	0.00123811	-0.00127403	-0.000222854
Junb	0.00554529		Nfe2l1	-0.00119052	0.00117599	-0.00163761	-0.00131646	0.00207487
Mecom	0.0051756		Thra	0.00101463	-0.00119209	-0.000457028	-0.00113972	-0.000712804
Nfe2l1	0.00480591		Pbx3	0.00021252	0.000222168	-0.000351221	-0.000683939	0.000829196
Tgif1	0.00406654		Nr3c1	0.000203444	-0.000326797	-0.00208505	-0.0010271	0.000167938
Hsf2	0.00332717		Gata6	-0.000242881	0.00088921	-0.000826764	-0.000486186	0.00112815
Thra	0.00332717		Hsf2	-0.00093806	0.00055844	-0.000251308	0.000183944	0.000787828
Elf1	0.00221811		Xbp1	0.000408153	8.83347e-05	0.000213444	8.83418e-06	-0.000242249
Gata6	0.00221811		Irf2	-0.00015778	0.000192386	-0.00243353	-0.00101373	0.00211421
Mbd2	0.00184843		Nfkb1	9.51071e-06	0.000788296	-0.000386905	-0.00029548	8.71198e-05
Nfkb1	0.00184843		Tgif1	0.000510089	-0.000114944	0.00157574	-0.000432218	0.000358813
Xbp1	0.00147874		Mafg	-2.30586e-05	0.000177131	-0.000132683	-4.19492e-05	-0.000145265
Mafg	0.00110906		Elf1	0.0001534	-0.000285205	6.20237e-05	-0.000103107	-2.43232e-05
Ovol2	0		Zbtb7a	-0.000250567	0.000229292	-0.000107641	0.00015355	0.000122035
Zbtb7a	0		Ovol2	1.37177e-05	-2.24608e-06	2.88512e-05	1.32484e-05	-8.93102e-06

### Sheet: Supplementary Table 5
Mouse pancreatic endocrine data (Beta)
	degree_centrality			RegFactor_1	RegFactor_2	RegFactor_3	RegFactor_4	RegFactor_5			RegFactor_1	RegFactor_2	RegFactor_3	RegFactor_4	RegFactor_5
Sox4	0.312085		Mafa	-0.0641395	0.553657	-0.202972	-0.0172737	0.642835		Lag_0	-0.00402759	-0.707021	-0.493493	0.419888	0.283308
Rfx6	0.282609		Pax4	0.094959	-0.200578	0.35073	-0.208349	-0.0341539		Lag_1	-0.0137631	0.707158	-0.493457	0.419884	0.282728
Neurog3	0.281135		Smarca5	-0.0512403	-0.00885949	-0.021011	0.0129911	0.00219341		Lag_2	-0.668126	-0.00483125	0.0956945	0.477478	-0.562531
Pax4	0.190862		Pbx3	0.0120393	-0.0200075	-0.0218087	-0.0197394	0.000513982		Lag_3	0.741287	0.00491551	0.133112	0.477288	-0.452711
Prdm16	0.180545		Nfatc2	-0.00357432	0.0136194	-0.00818271	-0.00880061	0.00404165		Lag_4	-0.0624172	-0.000214811	0.697201	0.437724	0.564281
Neurod2	0.176861		Jun	-0.0729162	0.0434032	-0.00158599	-0.0648916	-0.0724512
Mafb	0.175755		Pbx1	0.0810009	-0.00447743	0.0483029	-0.0705866	0.0262352		celltype	RegFactor_1	RegFactor_2	RegFactor_3	RegFactor_4	RegFactor_5
Tead1	0.152911		Tcf3	-0.0015693	0.00436006	-0.000363689	0.00660114	0.00303881		Ngn3 low	22.9359	13.9413	19.0121	-9.76523	-9.91215
Rora	0.139278		Esrrg	0.0228077	-0.00855737	-0.0185433	-0.0570614	-0.000329525		Ngn3 high	21.3741	14.1305	31.5998	-0.616488	-11.0083
Vdr	0.134488		Rfx3	0.200031	-0.0358772	-0.0087546	-0.0660425	-0.0300429		Ngn3 high cycling	19.7032	12.901	28.1112	4.32297	-10.2317
Pax6	0.133751		Fos	0.0197285	-0.0100632	-0.0181348	-0.0224148	-0.00515461		Fev+	14.6252	12.0399	17.5786	23.5166	-12.3997
Rfx3	0.130066		Arid5b	-0.0156083	-0.0998654	-0.0728241	-0.00245387	-0.00256729		Fev+ Beta	15.3368	6.17129	4.22338	26.2085	-2.16982
Rest	0.123434		Nkx6-1	-0.00686693	0.0171856	0.0691134	-0.0952163	-0.000742985		Beta	10.3538	11.3356	-1.20103	20.8541	10.8388
Meis2	0.123066		Neurod2	-0.350092	-0.239449	0.512038	-0.260479	0.37675
Mafa	0.118276		Neurog3	0.186394	0.0262765	0.463863	0.106969	0.250765
Pbx1	0.116065		Isl1	-0.0215821	-0.0945763	-0.184683	-0.0497805	0.255245
Jun	0.106116		Tead1	0.485323	-0.143467	-0.0670196	0.233261	0.115751
Nfib	0.105748		Prdm16	-0.0087142	0.0373715	-0.131553	-0.15987	-0.188562
Fev	0.10538		Mafb	0.0836737	-0.514637	-0.328813	-0.134598	0.359909
Sox9	0.0976419		Elf5	0.00330457	-0.00221175	-0.00390033	0.0151834	0.00131861
Isl1	0.0950626		Zeb1	0.0225657	-0.031395	0.0034609	-0.0793351	0.064462
Nkx6-1	0.0902727		Nfe2l1	0.000817287	-0.000756487	-0.00239243	-0.00359735	-0.000745268
Stat3	0.0847458		Atf3	-0.0116186	-0.0064382	-0.00385676	0.00340435	-0.00308412
Rbpj	0.0843773		Rora	0.100836	0.036778	-0.190759	-0.0801796	0.268132
Bach2	0.0806927		Sox4	0.336746	-0.109832	0.179039	0.563934	0.114454
Etv1	0.077745		Fev	-0.00915242	-0.0516304	-0.0739256	-0.0933297	-0.0592032
Sox5	0.0770081		Rfx6	0.580555	0.289823	0.113585	-0.544577	-0.0774723
Ehf	0.0740604		Vdr	0.0808652	-0.358321	-0.159004	-0.130075	0.0016625
Zeb1	0.073692		Sox9	-0.0356361	0.00555249	-0.0448066	0.0468952	-0.0271237
Tcf7l2	0.0733235		Stat3	0.0582564	-0.0201389	-0.0324232	-0.0925755	-0.00823845
Insm1	0.0681651		Tcf7l2	0.0307728	-0.0131036	-0.0263773	0.0388199	-0.00634199
Mef2a	0.0670597		Etv1	-0.0041291	-0.0249055	0.0129412	-0.0940432	-0.0464988
Arid5b	0.0652174		Onecut1	-0.0283622	-0.0119425	-0.0103094	0.00991423	-0.00109038
Atf2	0.0556374		Sox5	0.0737536	-0.0278382	-0.0476714	0.0403757	-0.0143776
Pbx3	0.055269		Insm1	0.0320255	-0.0164047	0.036462	0.0266039	0.0496742
Nkx2-2	0.055269		Pax6	0.0441949	-0.216885	-0.148401	-0.152782	0.0585536
Clock	0.0530582		Arx	0.0050655	-0.000621794	-0.00264789	-0.013425	-0.00695225
Nr5a2	0.0508475		Rbpj	0.166462	-0.0428615	0.105438	-0.0225267	0.110918
Pou3f1	0.0490052		Foxo1	0.00165825	-0.00814271	-0.0255126	-0.0259427	0.00629997
Fosb	0.0490052		Meis2	0.047343	-0.00140296	-0.0901051	-0.0889937	0.0026303
Esrrg	0.0478998		Pou3f1	-0.0367677	-0.0446146	0.0858063	-0.0274064	0.0578341
Fos	0.041636		Nfib	-0.0289996	-0.0172681	-0.011109	0.0379273	-0.00986527
Nr3c1	0.0394252		Clock	0.0455718	-0.00677018	-0.00865652	-0.0592517	0.0100577
E2f1	0.0372144		Bach2	0.026327	-0.000840946	0.0107345	-0.118426	-0.0123361
Meis1	0.0372144		Gata6	0.00809912	-0.00153635	0.00437483	-0.00453891	-0.00218821
Foxo1	0.0350037		Nr5a2	-0.0182136	-0.0111511	-0.00938376	-0.00700477	-0.0172076
Smad3	0.0350037		Mef2a	0.0524118	-0.00689438	-0.025805	-0.069196	-0.00818756
Tead2	0.0327929		Atf2	0.0580044	0.00142104	-0.0159342	-0.0592247	-0.00349968
Etv6	0.0294768		Pdx1	-0.0122981	0.00817963	-0.027552	-0.0081174	0.0193066
Pdx1	0.0254237		Fosb	-0.00707481	-0.000498664	-0.0354174	-0.000308201	0.0294022
Nr4a1	0.0239499		E2f1	0.00751487	-0.0282823	0.0308029	0.012141	0.0420543
Atf3	0.023213		Rest	-0.0377499	-0.0154561	-0.0544544	0.0792655	-0.0382641
Onecut1	0.023213		Foxa3	-0.0010113	0.000231344	0.00231581	0.00365408	0.000703299
Smarca5	0.0228445		Hsf2	-4.48118e-05	-0.00177848	-0.00156303	-0.00527653	2.86948e-05
Arx	0.0224761		Meis1	0.00665073	-0.00767621	-0.00111299	-0.0139767	-0.0125634
Cbfb	0.0221076		Tead2	0.012042	-0.000919733	0.0145366	0.0219969	0.0101514
Nhlh1	0.0213707		Ehf	-0.0346244	0.000486988	-0.0244717	0.0413669	-0.0158023
Nfia	0.0206338		Cbfb	0.0022434	-0.00210439	-0.00481985	-0.00927575	-0.00179018
Grhl2	0.0202653		Nhlh1	-0.0155076	0.000117542	0.0197027	-0.0135044	0.00210566
Stat5b	0.0195284		Foxa2	0.00174305	0.000233257	-0.00135803	0.00229959	-0.00100336
Jund	0.0180545		Ets2	0.00411532	-0.000584805	5.02151e-05	-0.00186072	-0.00271995
Elf5	0.0147384		Junb	0.00278012	-0.00195887	-0.00263663	-0.000895715	-6.13154e-05
Nfatc2	0.0147384		Nfia	0.00440777	0.00019008	-0.00852951	0.012419	-0.00107123
Irf2	0.0147384		Nr4a1	0.0101875	0.00314552	-0.00868072	-0.0105578	0.00160945
Klf3	0.0132646		Klf3	0.00477833	-0.00756081	0.00059345	-0.000372324	-0.00567439
Tcf4	0.0128961		Mecom	0.000688272	-0.00298278	-0.000165237	-0.00164831	-0.0023407
Mxi1	0.0106853		Mbd2	-0.00156237	-0.000787863	9.80072e-05	-7.70297e-05	0.00122714
Tcf3	0.00957996		Irf2	0.00549289	-0.00244554	-0.00317254	-0.00845205	-0.00395866
Tcf7l1	0.0092115		Mafg	-0.00126231	0.00115716	-0.0045808	-0.000807792	0.00413083
Foxa2	0.0092115		Nkx2-2	0.0484305	-0.0111411	0.0404043	-0.0241582	0.0275065
Nfkb1	0.00884304		Grhl2	0.00744656	-0.000330512	-0.00270138	0.00927575	0.000358881
Junb	0.00884304		Jund	-0.00244328	0.00139975	0.0107382	-0.0147102	-0.0031805
Hsf2	0.00626382		Nr3c1	0.00689128	-0.0154158	-0.0182744	-0.0236335	0.00183313
Mecom	0.00626382		Xbp1	-0.00311962	0.000286605	-0.0015979	0.000433604	0.00038688
Foxa3	0.00589536		Smad3	-0.000785854	0.0039791	-0.0143851	0.0242115	0.00193885
Tgif1	0.00589536		Stat5b	0.00784072	-0.000904823	-0.00827118	-0.0155885	-0.00142254
Ets2	0.00515844		Etv6	0.0144102	-0.00345323	-0.0036496	0.00171221	-0.00270805
Gata6	0.00515844		Tgif1	-0.00483137	-0.00144969	-0.00139248	0.00386968	-0.000334801
Mafg	0.00478998		Nfkb1	0.00437511	-0.00658189	-0.00360146	-0.0031246	0.00211468
Thra	0.0036846		Mxi1	-0.00561493	-0.00586043	0.0103777	-0.00506661	0.0105673
Nfe2l1	0.00331614		Tcf4	0.00673717	0.000884256	-0.00174849	-0.00113601	0.00105623
Mbd2	0.00331614		Tcf7l1	0.00572854	-0.000819011	-0.00394835	0.00561889	0.000618294
Xbp1	0.00294768		Thra	-0.00159087	8.53482e-05	-0.00212052	0.000878406	-0.000647793
Elf1	0.00257922		Elf1	0.000833625	-0.000913059	-0.00101446	-0.000494103	-0.000970323
Zbtb7a	0.00221076		Zbtb7a	0.000234848	-0.000385657	0.000810509	-0.00025921	0.000651153
Ovol2	0		Ovol2	8.75104e-08	4.8246e-06	-2.02817e-06	9.66318e-06	-7.19351e-06

### Sheet: Supplementary Table 6
Human kidney injury data (TAL)
	degree_centrality			RegFactor_1	RegFactor_2	RegFactor_3	RegFactor_4	RegFactor_5			RegFactor_1	RegFactor_2	RegFactor_3	RegFactor_4	RegFactor_5
MECOM	0.252941		FOXP1	0.175621	-0.0768298	0.0260954	-0.42679	0.355093		Lag_0	0.567959	-0.28403	-0.302345	0.0719111	0.707224
ESRRB	0.147712		RORA	0.0160331	-0.0110573	-0.0327571	0.406208	-0.204427		Lag_1	0.568065	-0.283788	-0.302568	0.073386	-0.706989
FOXP2	0.133333		FOXP2	-0.146374	0.688895	0.0725609	-0.290005	-0.468046		Lag_2	0.496956	0.0861256	0.749403	-0.428967	-0.000513176
GRHL2	0.128105		MECOM	0.835629	-0.15215	0.0675327	-0.283433	-0.253616		Lag_3	0.28088	0.561227	0.182474	0.756857	0.000877932
THRB	0.10915		ZEB1	-0.0562425	-0.0480405	0.847833	0.0889923	0.195261		Lag_4	0.169897	0.718608	-0.471317	-0.482284	-0.000292915
ZEB1	0.0980392		NR4A1	0.0224931	-0.040772	0.0236211	0.0123969	-0.0241859
PBX1	0.0960784		NFIA	0.0364757	0.141912	0.00991537	0.0992704	-0.0806426		celltype	RegFactor_1	RegFactor_2	RegFactor_3	RegFactor_4	RegFactor_5
TEAD1	0.0947712		SMAD3	-0.0206899	0.00189838	0.411292	-0.0214797	-0.0797012		M-TAL	56.575	-22.3447	11.1532	-1.02786	12.4141
SMAD3	0.079085		ESRRB	0.192662	0.465142	-0.0875826	0.171025	0.662752		C-TAL	50.0977	-5.66877	11.218	-7.09832	4.58034
KLF6	0.0745098		KLF6	0.00992468	-0.0579996	0.227147	0.0870833	-0.126662		aTAL	26.9763	-1.11543	33.3974	-1.20612	-3.6773
ESRRG	0.0679739		HIF1A	-0.0111587	-0.0183725	0.00606692	-0.00266725	-0.0170427
KLF12	0.0614379		EPAS1	0.00367661	-0.00971644	0.00534738	-0.00286387	-0.00639399
HNF1B	0.0529412		PBX1	0.20974	0.0130542	-0.0155967	0.358346	-0.0220746
MITF	0.0522876		ESRRG	0.144692	0.055835	-0.0439681	0.142578	0.0236266
NFIA	0.0509804		JUN	-0.00129426	-0.013813	-0.000495237	0.00802984	-0.0165232
RORA	0.0464052		THRB	0.207	0.117585	0.0109124	0.44793	-0.13589
NFATC2	0.0398693		RUNX1	-0.00939218	0.0805506	0.0143444	-0.179224	0.0275186
NR6A1	0.0392157		TEAD1	0.0820681	0.178422	0.173869	0.0115648	-0.0371447
FOXP1	0.0346405		EGR1	0.00424365	-0.0276421	0.0173759	0.0193397	-0.0217738
NFYC	0.0333333		HNF1B	0.060551	0.16008	0.025179	-0.0867498	0.0411358
EHF	0.0300654		TCF4	-0.00836329	0.0250787	0.00268072	-0.00738067	-0.0051691
RUNX1	0.0287582		NFATC2	0.0345359	0.189365	0.0263432	-0.0682435	0.0385595
TFAP2B	0.0261438		KLF12	0.127774	0.0603696	0.0142619	0.0846031	-0.0332727
FOXO1	0.0222222		NFE2L2	0.0253052	-0.0210413	0.00611306	0.0338922	-0.0157436
NR4A1	0.0222222		MITF	0.117196	0.00348954	0.00333974	0.131272	-0.0439394
EGR1	0.020915		TCF12	0.00666195	0.00635307	0.00531523	-0.00407843	-0.0077635
NFIC	0.0196078		TFAP2B	0.0523555	-0.0339288	-0.00713467	0.0675046	0.00542632
PPARA	0.0183007		NFYC	0.0729599	0.08258	0.0059764	0.0358441	0.0363769
JUN	0.0169935		KLF5	9.09023e-05	0.00177954	0.0487697	-0.0029023	-0.0416671
KLF5	0.0150327		SOX4	-0.00626226	0.00123508	0.01148	0.00318429	-0.0113647
MEF2A	0.0117647		GRHL2	0.174455	0.305142	0.0385679	0.0194682	0.041202
NFE2L2	0.0117647		NR6A1	0.101069	0.0669603	0.00753275	0.0626602	-0.0172517
FOXO3	0.0111111		ETS1	-0.00193016	-0.000566112	0.0211759	-0.00183071	-0.0103352
KLF9	0.0111111		NFIC	0.0055634	0.0754546	0.00576668	-0.0246624	0.0391678
STAT3	0.00915033		STAT3	0.00351009	-0.00926288	0.00671071	-0.00208083	-0.0145973
BHLHE40	0.00915033		FOXO3	0.0184433	0.00847819	-0.00349325	0.0148803	-0.00157931
HIF1A	0.00849673		ELF3	-0.0117361	-0.00345413	0.0100955	-0.00205658	-0.0174648
ETS1	0.00849673		ZNF680	0.0018869	0.0013465	6.11847e-05	0.000886363	-0.000783592
TCF4	0.00849673		KLF9	0.0249195	0.017634	-8.24343e-05	0.0234113	0.0113171
ELF3	0.00784314		CEBPD	0.008631	-0.00733328	-0.00125614	0.00623914	-9.74163e-05
EPAS1	0.00718954		FOXO1	0.0558774	0.0228905	0.00900644	0.010841	-0.00726442
TCF12	0.00653595		ZNF586	0.00998934	0.0147658	0.00218077	0.00244166	0.00712105
ZNF586	0.00588235		EHF	0.0366784	0.110767	0.0192692	0.0389049	-0.0154685
CEBPD	0.00588235		MEF2A	0.0290075	0.0158141	0.00610905	0.00479103	-0.0217127
SOX4	0.00457516		BHLHE40	-0.00551194	-0.00815246	0.0208341	-0.0050731	-0.0137631
ZNF680	0.00261438		PPARA	0.0259274	0.0640047	-0.00657605	0.00368184	0.0637553
TCF7L2	0.00261438		BACH1	0.000930768	-0.000562867	0.00613433	0.0020016	0.000653921
RFX3	0.00261438		TCF7L2	0.00520913	0.0102864	0.00287626	-0.0015454	-0.00502026
NR3C1	0.00130719		RFX3	0.00119728	0.000412465	0.000117466	0.000535006	-0.000786681
BACH1	0.00130719		POU2F1	0.00206469	0.00123245	0.000255268	0.00123422	-0.0012361
POU2F1	0.000653595		NR3C1	0.000142959	8.63131e-05	-0.000485638	0.000144004	-0.000370042
CUX1	0		REST	0.00104962	0.0022795	0.000214253	-0.000236293	0.00066874
MBD2	0		CUX1	0.000182558	0.000923514	0.000286764	-0.000195848	-0.000352149
REST	0		MBD2	-7.72144e-06	6.39658e-05	0.000294812	-6.10134e-05	-0.000431701
